# Pioneer transcription factors are associated with the modulation of DNA methylation patterns across cancers

**DOI:** 10.1101/2021.05.10.443359

**Authors:** Roza Berhanu Lemma, Thomas Fleischer, Emily Martinsen, Marit Ledsaak, Vessela Kristensen, Ragnhild Eskeland, Odd Stokke Gabrielsen, Anthony Mathelier

## Abstract

Methylation of cytosines on DNA is a prominent modification associated with gene expression regulation. Aberrant DNA methylation patterns have recurrently been linked to dysregulation of the regulatory program in cancer cells. To shed light on the underlying molecular mechanism driving this process, we hypothesized that aberrant methylation patterns could be controlled by the binding of specific transcription factors (TFs) across cancer types. By combining DNA methylation arrays and gene expression data with TF binding sites (TFBSs), we explored the interplay between TF binding and DNA methylation in 19 cancer types. We performed emQTL (expression-methylation quantitative trait loci) analyses independently in each cancer type and identified 13 TFs whose expression levels are correlated with local DNA methylation patterns around their binding sites in at least 2 cancer types. The 13 TFs are mainly associated with local demethylation and are enriched for pioneer function, suggesting a specific role for these TFs in modulating chromatin structure and transcription in cancer patients. Furthermore, we confirmed that *de novo* methylation is precluded across cancers at CpGs lying in genomic regions enriched for TF-binding signatures associated with SP1, CTCF, NRF1, GABPA, KLF9, and/or YY1. The modulation of DNA methylation associated with TF binding was observed at cis-regulatory regions controlling immune- and cancer-associated pathways, corroborating that the emQTL signals were derived from both cancer and tumor-infiltrating cells. As a case example, we experimentally confirmed that FOXA1 knock-down is associated with higher methylation in regions bound by FOXA1 in breast cancer MCF-7 cells. Finally, we reported physical interactions between FOXA1 with TET1 and TET2 both in an *in vitro* setup and *in vivo* at physiological levels in MCF-7 cells, adding further support for FOXA1 attracting TET1 and TET2 to induce local demethylation in cancer cells.
