## Supplementary Tables for "Pioneer transcription factors are associated with the modulation of DNA methylation patterns across cancers"

### Sheet: Table_S1
	Table S1. Number of samples (patients) corresponding to RNA-seq and 450k methylation array data from TCGA
	For each cancer type, the number of samples from the corresponding data along with the number of samples that have matching RNA-seq and
	methylation array data that is used in the emQTL computations are displayed.
	TCGA cancer types	Abbreviation	No. of patients (RNA-seq)	No. of patients (methylation array)	No. patients with matching RNA-seq and methylation array data
	Bladder urothelial cancer	BLCA-US	273	273	273
	Breast cancer	BRCA-US	1013	703	703
	Cervical squamous cell carcinoma	CESC-US	243	243	243
	Colon adenocarcinoma	COAD-US	421	279	279
	Head and neck squamous cell carcinoma	HNSC-US	481	482	481
	Kidney renal clear cell carcinoma	KIRC-US	508	305	305
	Kidney renal papillary cell carcinoma	KIRP-US	216	206	206
	Brain Lower Grade Glioma	LGG-US	437	437	437
	Liver hepatocellular carcinoma	LIHC-US	240	240	240
	Lung adenocarcinoma	LUAD-US	474	415	414
	Lung squamous cell carcinoma	LUSC-US	425	295	295
	Prostate adenocarcinoma	PRAD-US	354	354	354
	Skin cutaneous melanoma	SKCM-US	428	428	428
	Gastric adenocarcinoma	STAD-US	416	376	373
	Head and neck thyroid carcinoma	THCA-US	501	501	501
	Uterine corpus endometrial carcinoma	UCEC-US	509	396	396
	Brain glioblastoma multiforme	GBM-US	133	59	59
	Acute myeloid leukemia	LAML-US	171	171	171
	Pancreatic cancer	PAAD-US	120	120	120

### Sheet: Table_S2
	Table S2. Number of CpGs per TF that are found close to UnBind TFBSs
	TFs	CpGs close to UniBind TFBSs
	AHR	736
	AR	83271
	ARID3A	4918
	ARNT	25600
	ARNTL	1570
	ASCL1	22764
	ATF1	24770
	ATF3	37223
	ATF4	690
	ATF7	16820
	BACH1	12924
	BACH2	3534
	BATF	9640
	BCL6	13990
	BHLHE22	5675
	BHLHE40	42113
	CDX2	9930
	CEBPA	15815
	CEBPB	42027
	CEBPD	14001
	CEBPG	6339
	CLOCK	1271
	CREB1	62709
	CREB3	889
	CREB3L1	7808
	CREM	35062
	CTCF	120373
	CTCFL	51157
	CUX1	9142
	DUX4	674
	E2F1	50458
	E2F4	34640
	E2F6	51142
	E2F7	4341
	EBF1	30673
	EGR1	53346
	EHF	62
	ELF1	66924
	ELF3	26771
	ELF4	638
	ELF5	363
	ELK1	21488
	ELK4	19250
	EOMES	2463
	ERG	91117
	ESR1	58143
	ESR2	1215
	ESRRA	13988
	ETS1	54634
	ETV1	36801
	ETV4	26037
	ETV6	12373
	FLI1	41381
	FOS	28941
	FOSL1	12725
	FOSL2	17059
	FOXA1	61281
	FOXA2	37131
	FOXJ2	508
	FOXK1	2910
	FOXK2	13089
	FOXO1	10282
	FOXP1	9241
	FOXP2	5970
	GABPA	64642
	GATA1	27518
	GATA2	40099
	GATA3	22736
	GATA4	14528
	GATA6	10233
	GFI1B	10202
	GRHL2	15796
	HES1	0
	HIF1A	28139
	HINFP	1846
	HMBOX1	6736
	HNF1B	3148
	HNF4A	27790
	HNF4G	11433
	HOXA9	621
	HOXB13	4290
	HOXC11	0
	HSF1	14670
	IRF1	18226
	IRF2	11078
	IRF3	10068
	IRF4	27192
	IRF9	1507
	JUN	32621
	JUNB	10763
	JUND	57879
	KLF1	13962
	KLF13	9409
	KLF4	32177
	KLF5	29760
	KLF9	53672
	LEF1	215
	LHX2	940
	MAF	1869
	MAFB	10658
	MAFF	19071
	MAFG	5798
	MAFK	20286
	MAX	109776
	MEF2A	5180
	MEF2B	1727
	MEF2C	1872
	MEIS1	3193
	MEIS2	9631
	MITF	26615
	MNT	21570
	MXI1	53496
	MYB	31142
	MYBL2	2256
	MYC	121141
	MYCN	48808
	MYOD1	29052
	NEUROD1	17470
	NFATC1	1170
	NFE2	19007
	NFE2L1	300
	NFE2L2	20920
	NFIC	18347
	NFKB1	23174
	NFKB2	6581
	NFYA	27938
	NFYB	19762
	NKX3-1	8995
	NR1H2	8745
	NR1H3	82
	NR1H4	590
	NR2C2	9617
	NR2F1	27714
	NR2F2	25237
	NR2F6	10106
	NR3C1	53912
	NR4A1	5360
	NR5A2	1005
	NRF1	55478
	ONECUT1	5864
	OTX2	831
	PAX5	43010
	PAX6	1730
	PBX1	6420
	PBX2	23774
	PBX3	28855
	PDX1	11730
	PKNOX1	14070
	POU2F1	526
	POU2F2	21271
	POU3F2	684
	POU4F2	4369
	POU5F1	39172
	PPARG	7184
	PRDM1	1377
	PROX1	3372
	RARA	30820
	RBPJ	16444
	RELA	55173
	RELB	3901
	REST	67789
	RFX1	4601
	RFX2	907
	RFX5	27473
	RUNX1	57567
	RUNX2	5944
	RUNX3	23410
	RXRA	15063
	SIX1	1550
	SIX2	9419
	SMAD2	1625
	SMAD3	24485
	SMAD4	1402
	SNAI2	34388
	SOX10	237
	SOX11	18
	SOX13	2919
	SOX15	3
	SOX2	27444
	SOX6	6366
	SOX9	2482
	SP1	54011
	SP2	24676
	SP4	15726
	SPI1	76867
	SPIB	7758
	SREBF1	12117
	SREBF2	542
	SRF	18050
	STAT1	26514
	STAT2	1374
	STAT3	31976
	STAT5A	6031
	STAT5B	16431
	T	8456
	TAL1	39327
	TBP	4431
	TBX21	13345
	TCF12	59681
	TCF3	35986
	TCF4	903
	TCF7	3357
	TCF7L2	23519
	TEAD1	13402
	TEAD2	554
	TEAD4	42598
	TFAP2A	23689
	TFAP2C	82333
	TFAP4	29802
	TFDP1	11904
	TGIF2	7077
	THAP1	2025
	TP53	16006
	TP63	27987
	TP73	2738
	TWIST1	19439
	USF1	33274
	USF2	20513
	VDR	3796
	XBP1	6495
	YY1	76070
	ZBED1	5965
	ZBTB33	17566
	ZBTB7A	26282
	ZEB1	21092
	ZFX	23001
	ZNF143	61546
	ZNF24	4447
	ZNF263	27953
	ZNF384	12531
	ZNF740	4519

### Sheet: Table_S3
	Table S3. identified emQTLs (TF-to-CpG associations). The emQTLs from pan-cancer investigation of spearman correlation between
	TF expression and every CpG in each cancer genome are identified by looking for enrichment of the spearman correlations close to
	the TFBSs (±200 bp) by employing mann-whitney test.
	tf	nb_cpg	nb_corr	percent_corr	nb_pos_corr	percent_pos_corr	nb_neg_corr	percent_neg_corr	mann_whitney_u_test	cancer type
	BHLHE40	8514	2983	0.350364	2212	0.259807	771	0.0905567	2.35693e-13	BRCA-US
	CEBPB	14345	6756	0.470965	2351	0.16389	4405	0.307076	7.59653e-167	BRCA-US
	ESR1	15467	7583	0.49027	2336	0.151031	5247	0.339238	9.1764e-172	BRCA-US
	ETS1	10866	4376	0.402724	1347	0.123965	3029	0.278759	3.27107e-08	BRCA-US
	FLI1	8598	3777	0.439288	1014	0.117934	2763	0.321354	9.31621e-35	BRCA-US
	FOXA1	21339	12552	0.588219	4110	0.192605	8442	0.395614	0	BRCA-US
	GATA3	7041	4425	0.628462	1626	0.230933	2799	0.397529	7.26395e-187	BRCA-US
	IRF4	5135	2237	0.435638	464	0.0903603	1773	0.345278	4.3729e-58	BRCA-US
	MYB	5994	2159	0.360194	1744	0.290958	415	0.0692359	1.2505e-18	BRCA-US
	RUNX3	6175	3518	0.569717	535	0.0866397	2983	0.483077	5.04183e-109	BRCA-US
	SPI1	21700	8890	0.409677	2221	0.10235	6669	0.307327	2.40509e-221	BRCA-US
	CEBPB	10413	4484	0.430616	1051	0.100932	3433	0.329684	8.9677e-22	PRAD-US
	FOSL2	5092	1457	0.286135	174	0.0341712	1283	0.251964	1.70812e-26	PRAD-US
	KLF9	8222	2389	0.290562	208	0.025298	2181	0.265264	7.20901e-05	PRAD-US
	RUNX1	9859	3611	0.366264	233	0.0236332	3378	0.342631	5.20084e-53	PRAD-US
	SNAI2	7616	3726	0.489233	535	0.0702468	3191	0.418986	1.65759e-09	PRAD-US
	TP63	6745	4248	0.6298	340	0.0504077	3908	0.579392	2.30343e-143	PRAD-US
	FOXA2	12695	3562	0.280583	226	0.0178023	3336	0.262781	0	LUAD-US
	SOX2	7748	2498	0.322406	613	0.0791172	1885	0.243289	9.22995e-99	LUSC-US
	TP63	7772	2573	0.33106	316	0.0406588	2257	0.290401	0	LUSC-US
	SOX2	8286	2936	0.354333	254	0.0306541	2682	0.323678	4.63723e-117	HNSC-US
	PBX3	5001	1462	0.292342	1381	0.276145	81	0.0161968	3.81798e-298	THCA-US
	RUNX1	8990	3443	0.382981	175	0.0194661	3268	0.363515	1.09354e-231	THCA-US
	SPI1	14275	5511	0.38606	883	0.0618564	4628	0.324203	0	THCA-US
	BHLHE40	8772	4929	0.561902	130	0.0148199	4799	0.547082	1.18987e-112	LGG-US
	CEBPB	10969	3319	0.30258	207	0.0188714	3112	0.283709	4.10946e-92	LGG-US
	CTCF	31655	13934	0.440183	13415	0.423788	519	0.0163955	7.689e-245	LGG-US
	ETS1	11377	3242	0.284961	3110	0.273359	132	0.0116024	8.50596e-129	LGG-US
	ETV1	6234	2754	0.441771	2666	0.427655	88	0.0141161	5.69419e-17	LGG-US
	JUN	8000	2257	0.282125	13	0.001625	2244	0.2805	2.30964e-307	LGG-US
	KLF5	5424	2161	0.398414	15	0.00276549	2146	0.395649	7.64611e-37	LGG-US
	MITF	5564	2373	0.426492	126	0.0226456	2247	0.403846	8.51382e-99	LGG-US
	MYC	29157	9682	0.332064	9238	0.316836	444	0.0152279	1.28861e-150	LGG-US
	MYCN	9461	4181	0.441919	3997	0.422471	184	0.0194483	1.42552e-60	LGG-US
	NR2F2	6151	3059	0.497318	37	0.00601528	3022	0.491302	1.12511e-90	LGG-US
	PBX3	6232	3039	0.487644	16	0.00256739	3023	0.485077	4.39585e-99	LGG-US
	RELA	10130	2980	0.294176	2845	0.280849	135	0.0133268	2.47777e-16	LGG-US
	RUNX1	12832	5958	0.464308	33	0.0025717	5925	0.461736	5.37643e-110	LGG-US
	RUNX3	5597	2285	0.408254	17	0.00303734	2268	0.405217	8.02432e-104	LGG-US
	SOX2	6955	2393	0.344069	1815	0.260963	578	0.0831057	0.00027112	LGG-US
	SPI1	19283	6612	0.342893	149	0.00772701	6463	0.335166	0	LGG-US
	STAT1	5383	1793	0.333086	2	0.00037154	1791	0.332714	1.72143e-131	LGG-US
	STAT3	5515	1708	0.309701	34	0.006165	1674	0.303536	3.4183e-61	LGG-US
	TCF12	14789	9312	0.629657	8959	0.605788	353	0.0238691	7.54671e-148	LGG-US
	TFAP4	6921	4670	0.674758	4450	0.642971	220	0.0317873	4.21955e-108	LGG-US
	ZEB1	5191	2950	0.568291	2918	0.562127	32	0.00616452	4.80006e-93	LGG-US
	ZNF263	6981	2331	0.333906	2231	0.319582	100	0.0143246	4.22693e-22	LGG-US
	FLI1	6479	2385	0.368112	317	0.0489273	2068	0.319185	1.18476e-157	KIRP-US
	SPI1	16646	4989	0.299712	717	0.0430734	4272	0.256638	0	KIRP-US
	FOXA2	12354	3789	0.306702	744	0.0602234	3045	0.246479	7.04851e-162	UCEC-US
	ELF3	7324	2174	0.296832	151	0.0206171	2023	0.276215	3.00033e-66	STAD-US
	GATA3	7664	2158	0.281576	2057	0.268398	101	0.0131785	3.27489e-44	STAD-US
	GRHL2	5244	1660	0.316552	196	0.037376	1464	0.279176	5.92465e-148	STAD-US
	HNF4A	8676	2742	0.316044	5	0.000576302	2737	0.315468	0	STAD-US
	SPI1	22241	8449	0.379884	2721	0.122342	5728	0.257542	5.95703e-78	SKCM-US
	FOXA1	21331	8492	0.398106	362	0.0169706	8130	0.381135	0	BLCA-US
	GATA3	6860	3026	0.441108	315	0.0459184	2711	0.39519	0	BLCA-US

### Sheet: Table_S4
	Table S4. Known pioneer TFs. List of TFs that are described in literature, having pioneering properties.
	Pioneer factors	Citation
	AP-1	reviewed in https://doi.org/10.1016/j.tig.2015.10.004 and https://doi.org/10.1101/gad.253443.114
	ASCL1	reviewed in https://doi.org/10.1016/j.molmed.2019.01.008 and https://doi.org/10.1101/gad.253443.114
	CEBPB	https://doi.org/10.1128/mcb.01943-07
	FLI1	https://doi.org/10.1016/j.ccell.2014.10.004; https://doi.org/10.1182/blood-2012-05-429050; https://doi.org/10.1016/j.isci.2021.102210
	FOXA1	reviewed in https://doi.org/10.1016/j.molmed.2019.01.008 and https://doi.org/10.1016/j.tig.2015.10.004
	FOXA2	reviewed in https://doi.org/10.1016/j.molmed.2019.01.008 and https://doi.org/10.1016/j.tig.2015.10.004
	FOXD3	reviewed in https://doi.org/10.1016/j.molmed.2019.01.008 and https://doi.org/10.1016/j.tig.2015.10.004
	FOXE1	reviewed in https://doi.org/10.1016/j.molmed.2019.01.008 and https://doi.org/10.1016/j.tig.2015.10.004
	FOXM1	reviewed in https://doi.org/10.1016/j.molmed.2019.01.008
	FOXO1	reviewed in https://doi.org/10.1016/j.molmed.2019.01.008
	GATA1	reviewed in https://doi.org/10.1016/j.molmed.2019.01.008 and https://doi.org/10.1101/gad.253443.114
	GATA2	reviewed in https://doi.org/10.1016/j.molmed.2019.01.008 and https://doi.org/10.1016/j.tig.2015.10.004
	GATA3	reviewed in https://doi.org/10.1016/j.molmed.2019.01.008 and https://doi.org/10.1016/j.tig.2015.10.004
	GATA4	reviewed in https://doi.org/10.1016/j.molmed.2019.01.008 and https://doi.org/10.1101/gad.253443.114
	GATA5	reviewed in https://doi.org/10.1016/j.molmed.2019.01.008
	GATA6	reviewed in https://doi.org/10.1016/j.molmed.2019.01.008
	GRHL1	reviewed in https://doi.org/10.1016/j.molmed.2019.01.008
	GRHL2	reviewed in https://doi.org/10.1016/j.molmed.2019.01.008
	KLF4	reviewed in https://doi.org/10.1016/j.molmed.2019.01.008, https://doi.org/10.1016/j.tig.2015.10.004 and https://doi.org/10.1101/gad.253443.114
	MYB	https://doi.org/10.1093/nar/gkx364
	NF-Y	reviewed in https://doi.org/10.1016/j.tig.2015.10.004
	OTX2	reviewed in https://doi.org/10.1016/j.tig.2015.10.004
	PAX7	reviewed in https://doi.org/10.1016/j.molmed.2019.01.008, https://doi.org/10.1016/j.tig.2015.10.004 and https://doi.org/10.1101/gad.253443.114
	PBX1	reviewed in https://doi.org/10.1016/j.molmed.2019.01.008 and https://doi.org/10.1016/j.tig.2015.10.004
	PBX3	https://doi.org/10.1530/erc-20-0328
	POU5F1	reviewed in https://doi.org/10.1016/j.molmed.2019.01.008 and https://doi.org/10.1016/j.tig.2015.10.004
	SOX2	reviewed in https://doi.org/10.1016/j.molmed.2019.01.008, https://doi.org/10.1016/j.tig.2015.10.004 and https://doi.org/10.1101/gad.253443.114
	SOX9	reviewed in https://doi.org/10.1016/j.tig.2015.10.004
	SPI1 (PU.1)	reviewed in https://doi.org/10.1016/j.molmed.2019.01.008, https://doi.org/10.1016/j.tig.2015.10.004 and https://doi.org/10.1101/gad.253443.114
	TFAP2C	reviewed in https://doi.org/10.1016/j.tig.2015.10.004
	TP53	reviewed in https://doi.org/10.1016/j.tig.2015.10.004 and https://doi.org/10.1101/gad.253443.114
	TP63	reviewed in https://doi.org/10.1016/j.tig.2015.10.004
	RUNX1	https://doi.org/10.1242/dev.148296
	RUNX3	https://doi.org/10.1242/dev.148296

### Sheet: Table_S5
	Table S5. Flanking accessibility associated TFs. The TFs listed are shown to influence chromatin accesibilty around their motif center in pan-cancer TCGA ATAC-seq data
	reported by Corces & Granja et al. DOI: 10.1126/science.aav1898
	This table show flanking accesibility-associated TFs that are in the search space of n=231 TFs for which we have UniBind TFBSs.
	AR
	CDX2
	CEBPA
	CEBPB
	CEBPD
	CUX1
	ELF3
	FOSL2
	FOXA1
	GATA3
	GATA4
	GATA6
	HNF1B
	HNF4A
	HNF4G
	HOXB13
	IRF1
	NFIC
	NFKB2
	NR1H4
	OTX2
	PPARG
	PROX1
	RELB
	RUNX1
	RUNX2
	RUNX3
	TFAP2C
	TP63
